# *Chlamydia trachomatis* genomes from rectal samples: description of new clade comprising *ompA*-genotype L4 from Argentina

**DOI:** 10.1101/2024.11.23.624510

**Authors:** Karina Andrea Büttner, Fanny Wegner, Vera Bregy, Andrea Carolina Entrocassi, María Lucía Gallo Vaulet, Deysi López Aquino, Luciana La Rosa, Laura Svidler López, Mirja H Puolakkainen, Eija Hiltunen-Back, Frank Imkamp, Adrian Egli, Helena MB Seth-Smith, Marcelo Rodríguez Fermepin, ESGMAC

## Abstract

Whole genome analysis has provided us with insights into the evolution of *Chlamydia trachomatis* and recently into circulating strains which cause lymphogranuloma venereum (LGV). A large LGV outbreak of a new *ompA*-genotype, L2b, was first reported in Europe in the early 2000s, primarily affecting men who have sex with men (MSM), and then expanded globally. More recent work shows this outbreak diversifying into variants of described *ompA*-genotypes, with the same L2b genomic backbone. This study extends the investigation of LGV cases to Argentina and Finland. In 2017, an LGV outbreak was described in Argentina characterized by distinct genomic features shown by both *ompA*-genotyping and MLST analysis. We have obtained whole genome sequences from cultured isolates and clinical samples via SureSelect (Agilent) target enrichment. Based on *ompA* and phylogenetic analyses, we describe further diversity within the *ompA*-genotype L2b clade, illustrating the transmission dynamics in both Argentina and Finland. A key finding is that of a novel clade of Argentinian samples, characterised by a proposed new *ompA*-genotype L4. Additionally, we present the genome sequence of a non-LGV strain associated with anorectal proctitis. These findings contribute to the investigation of LGV evolution, particularly with the presence of the novel L4 lineage, and provide insights into genomic diversity and transmission dynamics of *C. trachomatis*.

**Graphical Abstract:** 

**Impact statement:** The phylogeny of *C. trachomatis* has been described in several publications and has been clear for a decade. The evolution of this STI in the intervening years also informs a great deal about the transmission opportunities and selective pressures that the intracellular bacterium is under. Through genome sequencing, also directly from clinical samples, we provide the first LGV genomes from Argentina and Finland, and describe further evidence of global circulation of the *ompA*-genotype L2b lineage. We describe a fully novel lineage of LGV *C. trachomatis*, from Argentina, proposed as *ompA*-genotype L4. We also find evidence of a strain causing proctitis from the urogenital lineage. Together, these provide significant new findings in the investigation of *C. trachomatis*.

**Data summary:** All illumina sequence data, with human read data removed using Hostile (1) and KrakenTools (https://github.com/jenniferlu717/KrakenTools), is deposited with the European Nucleotide Archive (ENA) under project number PRJEB72167.
