## Supplementary Table 1 for "*Chlamydia trachomatis* genomes from rectal samples: description of new clade comprising *ompA*-genotype L4 from Argentina"

### Sheet: Sheet1
Table S1. Description of samples included in the study
Sample	Cultured	Sureselect	Duplicate patient sample	Duplicate experiment	Year	Country	Source	Patient gender	MLST	ompA	ompA description (Reference and base changes)	Sample accession	Reads accession	Reads accession -dup sample	Platform
CtFin1	Y	N			2011	Finland	rectal swab	M		L2	AM884176	ERS20600757	ERR13385319 (CtFin1-cat)		MiSeq
CtFin2	Y	N			2011	Finland	rectal swab	M	58	L2	AM884176	ERS20600758	ERR13385320 (CtFin2-cat)		MiSeq
CtFin3	Y	N			2011	Finland	rectal swab	M		L2b	AM884177	ERS20600759	ERR13385321 (CtFin3-cat)		MiSeq
CtFin4	Y	N			2011	Finland	rectal swab	M		L2b	AM884177	ERS20600760	ERR13385322 (CtFin4-cat)		MiSeq
CtFin5	Y	N			2012	Finland	rectal swab	M	58	L2bv1	JX971936, KC534859	ERS20600761	ERR13385323 (CtFin5-cat)		MiSeq
CtFin6	Y	N			2012	Finland	rectal swab	M	58	L2b	AM884177	ERS20600762	ERR13385324 (CtFin6A-cat)		MiSeq
CtFin7	Y	N			2012	Finland	rectal swab	M		L2b	AM884177	ERS20600763	ERR13385325 (CtFin7A-cat)		MiSeq
CtFin8	Y	N			2013	Finland	rectal swab	M	58	L2	AM884176	ERS20600764	ERR13385326 (CtFin8A-cat)		MiSeq
CtFin9	Y	N			2013	Finland	rectal swab	M		L2	AM884176	ERS20600765	ERR13385327 (CtFin9A-cat)		MiSeq
M010179RR	N	Y			2020	Argentina	rectal swab	M		L4	HE601950.1 (G268A, T348A, C462T, G471A, A474G, C477T, C594T, A931G, C1017T, A1020C)	ERS20600766	ERR13397787 (M010179RR-ssT4)		NextSeq1000
M030791PE	N	Y		1	2018	Argentina	rectal swab	M		L2	AM884176	ERS20600769	ERR13385332 (M030791PE-ssT4)	ERR13397790 (M030791PE-ssT2)	NextSeq1000
M030991JA	Y	N	2		2018	Argentina	rectal swab	M		L4v1	HE601950.1 (G268A, T348A, C462T, G471A, A474G, C477T, A485G, C594T, A931G, C1017T, A1020C)	ERS20600770	ERR13385333 (M030991JA-1)		MiSeq
M030991JA-BIS	N	Y	2		2018	Argentina	rectal swab	M		L2	AM884176	ERS20600771	ERR13385334 (M030991JA-BIS-ssT2)		NextSeq1000
M040486LC	N	Y		5	2019	Argentina	rectal swab	M		L2b	AM884177	ERS20600772	ERR13397791 (M040486LC-ssT2)	ERR13397792 (M040486LC-ssT4)	NextSeq1000
M040989RG	N	Y		2	2019	Argentina	rectal swab	M	2	L4	HE601950.1 (G268A, T348A, C462T, G471A, A474G, C477T, C594T, A931G, C1017T, A1020C)	ERS20600774	ERR13397792 (M040989RG-ssT2)	ERR13397795 (M040989RG-ssT2-rep)	NextSeq1000
M041079DP-abscess	N	Y	1		2018	Argentina	abscess	M		L2	AM884176	ERS20600775	ERR13397796 (M041079DP-a-ssT2)		NextSeq1000
M041079DP-swab	N	Y	1		2018	Argentina	rectal swab	M		L2	AM884176	ERS20600776	ERR13397797 (M041079DP-swab-ssT2)		NextSeq1000
M051286CN	N	Y			2021	Argentina	rectal swab	M		L4	HE601950.1 (G268A, T348A, C462T, G471A, A474G, C477T, C594T, A931G, C1017T, A1020C)	ERS20600778	ERR13397802 (M051286CN-ssT4)		NextSeq1000
M071289JM	Y	Y			2022	Argentina	rectal swab	M		L2	AM884176	ERS20600779	ERR13397803 (M071289JM-ssT2)		NextSeq1000
M090190LL	N	Y			2020	Argentina	rectal swab	M		L2b	AM884177	ERS20600782	ERR13397806 (M090190LL-ssT4)		NextSeq1000
M140182AO	N	Y			2023	Argentina	rectal swab	M	58	L2	AM884176	ERS20600784	ERR13397808 (M140182AO-ssT4)		NextSeq1000
M150261JR	N	Y		6	2018	Argentina	rectal swab	M		L2bv12	AM884177 (N164D)	ERS20600785	ERR13397809 (M150261JR-ssT2)	ERR13385353 (M150261JR-ssT4)	NextSeq1000
M150291EC	Y	N			2019	Argentina	rectal swab	M		L2bv1	JX971936, KC534859	ERS20600786	ERR13385354 (M150291EC)		NextSeq1000
M161182LR	N	Y			2023	Argentina	rectal swab	M		L2	AM884176	ERS20600790	ERR13397815 (M161182LR-ssT4)		NextSeq1000
M170285JP	Y	N			2019	Argentina	rectal swab	M	58	L2i	AM884177 (G485T)	ERS20600791	ERR13385360 (M170285JP)		NextSeq1000
M200197AC	Y	N			2018	Argentina	rectal swab	M		L2bv5	MH253040	ERS20600793	ERR13385362 (M200197AC-4)		MiSeq
M210393MB	Y	N			2019	Argentina	rectal swab	M	2	L4	HE601950.1 (G268A, T348A, C462T, G471A, A474G, C477T, C594T, A931G, C1017T, A1020C)	ERS20600794	ERR13385363 (M210393MB-3)		MiSeq
M210970DM	N	Y			2021	Argentina	rectal swab	M		L2	AM884176	ERS20600796	ERR13397819 (M210970DM-ssT4)		NextSeq1000
M211085WM	Y	N			2018	Argentina	rectal swab	M	2	L4	HE601950.1 (G268A, T348A, C462T, G471A, A474G, C477T, C594T, A931G, C1017T, A1020C)	ERS20600797	ERR13385367 (M211085WM)		NextSeq1000
M220485JT	N	Y			2018	Argentina	rectal swab	M	58	L2bv1	JX971936, KC534859	ERS20600798	ERR13397820 (M220485JT-ssT2)		NextSeq1000
M221189LM	Y	N			2019	Argentina	rectal swab	M		L2b	AM884177	ERS20601040	ERR13385372 (M221189LM)		NextSeq1000
M230381AR	N	Y			2023	Argentina	rectal swab	M		L2bv5	MH253040	ERS20600800	ERR13397824 (M230381AR-ssT2)		NextSeq1000
M230574JM	Y	N			2017	Argentina	rectal swab	M		L2b	AM884177	ERS20600801	ERR13385374 (M230574JM)		NextSeq1000
M231186AM	N	Y		3	2019	Argentina	rectal swab	M		L2	AM884176	ERS20600802	ERR13397826 (M231186AM-ssT4)	ERR13397825 (M231186AM-ssT2)	NextSeq1000
M250688ME	N	Y		8	2018	Argentina	rectal swab	M	2	L4	HE601950.1 (G268A, T348A, C462T, G471A, A474G, C477T, C594T, A931G, C1017T, A1020C)	ERS20600803	ERR13397827 (M250688ME-ssT2)	ERR13397828 (M250688ME-ssT4)	NextSeq1000
M251089VL	Y	N			2019	Argentina	rectal swab	M	2	L4	HE601950.1 (G268A, T348A, C462T, G471A, A474G, C477T, C594T, A931G, C1017T, A1020C)	ERS20600804	ERR13385379 (M251089VL-2)		MiSeq
M260278JB	N	Y			2021	Argentina	rectal swab	M		L4	HE601950.1 (G268A, T348A, C462T, G471A, A474G, C477T, C594T, A931G, C1017T, A1020C)	ERS20600807	ERR13397832 (M260278JB-pool)		NextSeq1000
M270381MC	N	Y		4	2017	Argentina	rectal swab	M	58	L2b	AM884176	ERS20600808	ERR13397835 (M270381MC-ssT2)	ERR13397836 (M270381MC-ssT2-rep)	NextSeq1000
M280389NL	N	Y			2022	Argentina	rectal swab	M		L4	HE601950.1 (G268A, T348A, C462T, G471A, A474G, C477T, C594T, A931G, C1017T, A1020C)	ERS20600809	ERR13397837 (M280389NL-ssT2)		NextSeq1000
M281284MA	N	Y		7	2018	Argentina	rectal swab	M	58	L2b	AM884176	ERS20600811	ERR13397841 (M281284MA-ssT4)	ERR13397840 (M281284MA-ssT2)	NextSeq1000
M301274LG	Y	N			2019	Argentina	rectal swab	M		L4	HE601950.1 (G268A, T348A, C462T, G471A, A474G, C477T, C594T, A931G, C1017T, A1020C)	ERS20600813	ERR13385393 (M301074LG-5)		MiSeq
M160595IY	N	Y			2021	Argentina	rectal swab	M		D	ERR027327 (A636T)	ERS20600788	ERR13397812 (M160595IY-ssT4)		NextSeq1000
